# The Effect of Pseudoknot Base Pairing on Cotranscriptional Structural Switching of the Fluoride Riboswitch

**DOI:** 10.1101/2023.12.05.570056

**Authors:** Laura M Hertz, Elise N White, Konstantin Kuznedelov, Luyi Cheng, Angela M Yu, Rivaan Kakkaramadam, Konstantin Severinov, Alan Chen, Julius B Lucks

## Abstract

A central question in biology is how RNA sequence changes influence dynamic conformational changes during cotranscriptional folding. Here we investigated this question through the study of transcriptional fluoride riboswitches, non-coding RNAs that sense the fluoride anion through the coordinated folding and rearrangement of a pseudoknotted aptamer domain and a downstream intrinsic terminator expression platform. Using a combination of *E. coli* RNA polymerase *in vitro* transcription and cellular gene expression assays, we characterized the function of mesophilic and thermophilic fluoride riboswitch variants. We showed that only variants containing the mesophilic pseudoknot function at 37 °C. We next systematically varied the pseudoknot sequence and found that a single wobble base pair is critical for function. Characterizing thermophilic variants at 65 °C through *Thermus aquaticus* RNA polymerase *in vitro* transcription showed the importance of this wobble pair for function even at elevated temperatures. Finally, we performed all-atom molecular dynamics simulations which supported the experimental findings, visualized the RNA structure switching process, and provided insight into the important role of magnesium ions. Together these studies provide deeper insights into the role of riboswitch sequence in influencing folding and function that will be important for understanding of RNA-based gene regulation and for synthetic biology applications.
