## Supplementary Data File 1 for "The Effect of Pseudoknot Base Pairing on Cotranscriptional Structural Switching of the Fluoride Riboswitch"

### Sheet: Usage Key
Riboswitch reporters can be constructed on E. coli plasmids by combining:
1. Promoter sequence (Strain ID 'J23119 Promoter')
ttgacagctagctcagtcctaggtataatactagt
2. Leader sequence (Example: Strain ID 'bce Leader')
ttata
3. Ribowitch sequence (Example: Strain ID 'B. ce WT')
GGCGATGGAGTTCGCCATAAACGCTGCTTAGCTAATGACTCCTACCAGTATCACTACTGGTAGGAGTCTATTTTTTT
4. Synthetic RBS
aggaggaaggatct
5. pHP14—3' end (Example: Strain ID 'B. ce WT 64-73 nts')
acgtcgactctcgagtgagattgttgacggtaccgtattttCTGGTAGGAGTC
5. Native Context (Strain ID '90 nts')
GAGCAAGCTATTTAAAGAGGTGAGAAAATTGATTTATATTATCGTTGGCATTGCTGGCATATTAGGGGCCCTTTCTCGTTATTATTTAGG
6. sfGFP gene (Strain ID 'sfGFP')
atgagcaaaggagaagaacttttcactggagttgtcccaattcttgttgaattagatggtgatgttaatgggcacaaattttctgtccgtggagagggtgaaggtgatgctacaaacggaaaactcacccttaaatttatttgcactactggaaaactacctgttccgtggccaacacttgtcactactctgacctatggtgttcaatgcttttcccgttatccggatcacatgaaacggcatgactttttcaagagtgccatgcccgaaggttatgtacaggaacgcactatatctttcaaagatgacgggacctacaagacgcgtgctgaagtcaagtttgaaggtgatacccttgttaatcgtatcgagttaaagggtattgattttaaagaagat…
Assembled construct examples:	General examples:
ttgacagctagctcagtcctaggtataatactagtttataGGCGATGGAGTTCGCCATAAACGCTGCTTAGCTAATGACTCCTACCAGTATCACTACTGGTAGGAGTCTATTTTTTTaggaggaaggatctatgagcaaaggagaagaacttttcactggagttgtcccaattcttgttgaattagatggtgatgttaatgggcacaaattttctgtccgtggagagggtgaaggtgatgctacaaacggaaaactcacccttaaatttatttgcactactggaaaactacctgttccgtggccaacacttgtcactactctgacctatggtgttcaatgcttttcccgttatccggatcacatgaaacggcatgactttttcaagagtgccatgcccg…	5'-J23119 Promoter	Leader	Riboswitch	RBS	sfGFP-3'
ccgaattcaaaaagagtattgacttaaagtctaacctataggatacttacagccaacgGGGCGATGAGGCCCGCCCAAACTGCCCTGAAGAGGGCTGATGGCCTCTACTGGCTTGATCAGTAGAGGCCATTTTCTTTTGTaggaggaaggatctatgagcaaaggagaagaacttttcactggagttgtcccaattcttgttgaattagatggtgatgttaatgggcacaaattttctgtccgtggagagggtgaaggtgatgctacaaacggaaaactcacccttaaatttatttgcactactggaaaactacctgttccgtggccaacacttgtcactactctgacctatggtgttcaatgcttttcccgttatccggatcacatgaaacggcatga…	5'-T7A1 Promoter	Leader	Riboswitch	RBS	sfGFP-3'

### Sheet: Sequences
Strain ID	Figure	Sequence
J23119 Promoter		ttgacagctagctcagtcctaggtataatactagt
T7A1 Promoter		ccgaattcaaaaagagtattgacttaaagtctaacctataggatacttacagcc
RBS—sfGFP		aggaggaaggatctatgagcaaaggagaagaacttttcactggagttgtcccaattcttgttgaattagatggtgatgttaatgggcacaaattttctgtccgtggagagggtgaaggtgatgctacaaacggaaaactcacccttaaatttatttgcactactggaaaactacctgttccgtggccaacacttgtcactactctgacctatggtgttcaatgcttttcccgttatccggatcacatgaaacggcatgactttttcaagagtgccatgcccgaaggttatgtacaggaacgcactatatctttcaaagatgacgggacctacaagacgcgtgctgaagtcaagtttgaaggtgatacccttgttaatcgtatcgagttaaagggtattg…
B. ce Leader		Promoter—TTATA—Bce
T. pe Leader		Promoter—AACG—Tpe
B. ce (WT)		GGCGATGGAGTTCGCCATAAACGCTGCTTAGCTAATGACTCCTACCAGTATCACTACTGGTAGGAGTCTATTTTTTT
B. ce U41A (Control)		GGCGATGGAGTTCGCCATAAtCGCTGCTTAGCTAAAGACTCCTACCAGTATCACTACTGGTAGGAGTCTATTTTTTT
T. pe (WT)		GGGCGATGAGGCCCGCCCAAACTGCCCTGAAGAGGGCTGATGGCCTCTACTGGCTTGATCAGTAGAGGCCATTTTCTTTTGT
'BLANK' Empty Vector (rrnB Term-CmR-p15a origin)	S1	gaagcttgggcccgaacaaaaactcatctcagaagaggatctgaatagcgccgtcgaccatcatcatcatcatcattgagtttaaacggtctccagcttggctgttttggcggatgagagaagattttcagcctgatacagattaaatcagaacgcagaagcggtctgataaaacagaatttgcctggcggcagtagcgcggtggtcccacctgaccccatgccgaactcagaagtgaaacgccgtagcgccgatggtagtgtggggtctccccatgcgagagtagggaactgccaggcatcaaataaaacgaaaggctcagtcgaaagactgggcctttcgttttatctgttgtttgtcggtgaactaattatctagactgcagttgatcgggcacgt…
sfGFP (Control)		Promoter—ACGTCGACTCTCGAGTGAGATTGTTGACGGTACCGTATTTT—Synthetic RBS—sfGFP
T. pe W1	3D, S5B	GGCGATGAGGCtCGCCCAAACTGCCCTGAAGAGGGCTGATGGCCTCTACTGGCTTGATCAGTAGAGGCCATTTTCTTTTGT
T. pe W1D2	3F, S5C	GGCGATGAGCttCGCCCAAACTGCCCTGAAGAGGGCTGATGaCCTCTACTGGCTTGATCAGTAGAGGtCATTTTCTTTTGT
T. pe W1D2,4	S7C	GGCGATGAaGttCGCCCAAACTGCCCTGAAGAGGGCTGATGaCtTCTACTGGCTTGATCAGTAGAaGtCATTTTCTTTTGT
B. ce I1	3D, S5A	GGCGATGGAGTcCGCCATAAACGCTGCTTAGCTAATGACTCCTACCAGTATCACTACTGGTAGGAGTCTATTTTTTT
B. ce D5	S7A	GGCGATGAaGTTCGCCATAAACGCTGCTTAGCTAATGACTtCTACCAGTATCACTACTGGTAGaAGTCTATTTTTTT
B. ce D6	S7B	GGCGATaGAGTTCGCCATAAACGCTGCTTAGCTAATGACTCtTACCAGTATCACTACTGGTAaGAGTCTATTTTTTT
B. ce I4	3H, S5I	GGCGATGGgGTTCGCCATAAACGCTGCTTAGCTAATGACcCCTACCAGTATCACTACTGGTAGGgGTCTATTTTTTT
B. ce pkBrk	S3C	GGCGATaacacaCGCCATAAACGCTGCTTAGCTAATGACTCCTACCAGTATCACTACTGGTAGGAGTCTATTTTTTT
B. ce -P1	S3C, S4A	TCGCCATAAACGCTGCTTAGCTAATGACTCCTACCAGTATCACTACTGGTAGGAGTCTATTTTTTT
B. ce pkTpe -P1	S4C	CGCCATAAACGCTGCTTAGCTAATGgCcTCTACCAGTATCACTACTGGTAGAgGcCTATTTTTTT
T. pe pkBce -P1	S4D	CGCCCAAACTGCCCTGAAGAGGGCTGATGACtcCTACTGGCTTGATCAGTAGgaGTCATTTTCTTTTGT
B. ce pkTpe	2E, S4C	GGCGATGagGccCGCCATAAACGCTGCTTAGCTAATGgCcTCTACCAGTATCACTACTGGTAGAgGcCTATTTTTTT
T. pe pkBce	2E, S4D	GGCGATGgaGttCGCCCAAACTGCCCTGAAGAGGGCTGATGACtcCTACTGGCTTGATCAGTAGgaGTCATTTTCTTTTGT
B. ce pkTpe U41A	S4C, S4E	GGCGATGagGccCGCCATAAACGCTGCTTAGCTAAtGgCcTCTACCAGTATCACTACTGGTAGAgGcCTATTTTTTT
T. pe pkBce U44A	S4D	GGCGATGgaGttCGCCCAAACTGCCCTGAAGAGGGCTGAaGACtcCTACTGGCTTGATCAGTAGgaGTCATTTTCTTTTGT
T. pe U44A	S4B, S4E	GGGCGATGAGGCCCGCCCAAACTGCCCTGAAGAGGGCTGAaGGCCTCTACTGGCTTGATCAGTAGAGGCCATTTTCTTTTGT
T. pe -P1	S4B	CGCCCAAACTGCCCTGAAGAGGGCTGATGGCCTCTACTGGCTTGATCAGTAGAGGCCATTTTCTTTTGT
T. pe D2	3F, S5F	GGCGATGAGGtCCGCCCAAACTGCCCTGAAGAGGGCTGATGaCCTCTACTGGCTTGATCAGTAGAGGtCATTTTCTTTTGT
T. pe D3	3F, S5G	GGCGATGAGaCCCGCCCAAACTGCCCTGAAGAGGGCTGATGGtCTCTACTGGCTTGATCAGTAGAGaCCATTTTCTTTTGT
T. pe W1D3	3F, S5D	GGCGATGAGaCtCGCCCAAACTGCCCTGAAGAGGGCTGATGGtCTCTACTGGCTTGATCAGTAGAGaCCATTTTCTTTTGT
T. pe D4	3F, S5H	GGCGATGAaGCCCGCCCAAACTGCCCTGAAGAGGGCTGATGGCtTCTACTGGCTTGATCAGTAGAaGCCATTTTCTTTTGT
T. pe W1D4	3F, S5E	GGCGATGAaGCtCGCCCAAACTGCCCTGAAGAGGGCTGATGGCtTCTACTGGCTTGATCAGTAGAaGCCATTTTCTTTTGT
T. pe D3 U44A	S5G	GGCGATGAGaCCCGCCCAAACTGCCCTGAAGAGGGCTGAaGGtCTCTACTGGCTTGATCAGTAGAGaCCATTTTCTTTTGT
T. pe W1D3 U44A	S5D	GGCGATGAGaCtCGCCCAAACTGCCCTGAAGAGGGCTGAaGGtCTCTACTGGCTTGATCAGTAGAGaCCATTTTCTTTTGT
T. pe D4 U44A	S5H	GGCGATGAaGCCCGCCCAAACTGCCCTGAAGAGGGCTGAaGGCtTCTACTGGCTTGATCAGTAGAaGCCATTTTCTTTTGT
T. pe W1D4 U44A	S5E	GGCGATGAaGCtCGCCCAAACTGCCCTGAAGAGGGCTGAaGGCtTCTACTGGCTTGATCAGTAGAaGCCATTTTCTTTTGT
B. ce D5 U41A	S7A	GGCGATGAaGTTCGCCATAAACGCTGCTTAGCTAAaGACTtCTACCAGTATCACTACTGGTAGaAGTCTATTTTTTT
B. ce D6 U41A	S7B	GGCGATaGAGTTCGCCATAAACGCTGCTTAGCTAAaGACTCtTACCAGTATCACTACTGGTAaGAGTCTATTTTTTT
B. ce I4 U41A	S5I	GGCGATGGgGTTCGCCATAAACGCTGCTTAGCTAAaGACcCCTACCAGTATCACTACTGGTAGGgGTCTATTTTTTT
T. pe W1D2 U44A	S5C	GGCGATGAGCttCGCCCAAACTGCCCTGAAGAGGGCTGAaGaCCTCTACTGGCTTGATCAGTAGAGGtCATTTTCTTTTGT
T. pe W1D2,4 U44A	S7C	GGCGATGAaGttCGCCCAAACTGCCCTGAAGAGGGCTGAaGaCtTCTACTGGCTTGATCAGTAGAaGtCATTTTCTTTTGT
T. pe W1 U44A	S5B	GGCGATGAGGCtCGCCCAAACTGCCCTGAAGAGGGCTGAaGGCCTCTACTGGCTTGATCAGTAGAGGCCATTTTCTTTTGT
T. pe D3 -P1	S5D, S5G	CCGCCCAAACTGCCCTGAAGAGGGCTGATGGtCTCTACTGGCTTGATCAGTAGAGaCCATTTTCTTTTGT
T. pe D4 -P1	S5E, S5H	CCGCCCAAACTGCCCTGAAGAGGGCTGATGGCtTCTACTGGCTTGATCAGTAGAaGCCATTTTCTTTTGT
B. ce D5 -P1	S7A	CGCCATAAACGCTGCTTAGCTAATGACTtCTACCAGTATCACTACTGGTAGaAGTCTATTTTTTT
B. ce D6 -P1	S7B	CGCCATAAACGCTGCTTAGCTAATGACTCtTACCAGTATCACTACTGGTAaGAGTCTATTTTTTT
B. ce I4 -P1	S5I	CGCCATAAACGCTGCTTAGCTAATGACcCCTACCAGTATCACTACTGGTAGGgGTCTATTTTTTT
T. pe D2 -P1	S5C	CGCCCAAACTGCCCTGAAGAGGGCTGATGaCCTCTACTGGCTTGATCAGTAGAGGtCATTTTCTTTTGT
T. pe W1D2,4 -P1	S7C	CGCCCAAACTGCCCTGAAGAGGGCTGATGaCtTCTACTGGCTTGATCAGTAGAaGtCATTTTCTTTTGT
B. ce I1 U41A	S5A	GGCGATGGAGTcCGCCATAAACGCTGCTTAGCTAAaGACTCCTACCAGTATCACTACTGGTAGGAGTCTATTTTTTT
T. pe D2 U44A	S5F	GGCGATGAGGtCCGCCCAAACTGCCCTGAAGAGGGCTGAaGaCCTCTACTGGCTTGATCAGTAGAGGtCATTTTCTTTTGT

### Sheet: Reference Numbers
Strain ID	Reference Numbers	AddGene ID
Blank Plasmid (Control)	pJBL001
B. ce (WT)	pJBL3752	128809
T. pe (WT)	pJBL3986	204132
T. pe W1	pJBL801
T. pe W1D2	pJBL802
T. pe W1D2,4	pJBL803
B. ce I1	pJBL804
B. ce D5	pJBL805
B. ce D6	pJBL806
B. ce I4	pJBL807
B. ce U41A	pJBL808
B. ce pkBrk	pJBL809
B. ce -P1	pJBL810
sfGFP (Control)	pJBL811	204135
B. ce pkTpe -P1	pJBL812
T. pe pkBce -P1	pJBL813
B. ce pkTpe	pJBL814	204133
T. pe pkBce	pJBL815	204134
B. ce pkTpe U41A	pJBL816
T. pe pkBce U44A	pJBL817
T. pe U44A	pJBL818
T. pe -P1	pJBL821
T. pe D2	pJBL827
T. pe D3	pJBL828
T. pe W1D3	pJBL829
T. pe D4	pJBL830	204136
T. pe W1D4	pJBL831	204137
T. pe D3 U44A	pJBL832
T. pe W1D3 U44A	pJBL833
T. pe D4 U44A	pJBL834
T. pe W1D4 U44A	pJBL835
B. ce D5 U41A	pJBL836
B. ce D6 U41A	pJBL837
B. ce I4 U41A	pJBL838
T. pe W1D2 U44A	pJBL839
T. pe W1D2,4 U44A	pJBL840
T. pe W1 U44A	pJBL841
T. pe D3 -P1	pJBL842
T. pe D4 -P1	pJBL843
B. ce D5 -P1	pJBL844
B. ce D6 -P1	pJBL845
B. ce I4 -P1	pJBL846
T. pe D2 -P1	pJBL847
T. pe W1D2,4 -P1	pJBL848
B. ce + nts to crcB start codon (native context)	pJBL849
B. ce + nts to ORF2 start codon (native context)	pJBL850
B. ce + nts to ORF1 start codon (native context)	pJBL851
B. ce + 90 nts (native context)	pJBL852
pHP14 + B. ce WT 64-73 nts	pJBL853
pHP14 + T. pe WT 64-73 nts	pJBL854
pHP14 + B. ce D5 64-73 nts	pJBL856
pHP14 + B. ce D6 64-73 nts	pJBL857
pHP14 + B. ce I4 64-73 nts	pJBL858
pHP14 + T. pe D2 64-73 nts	pJBL859
pHP14 + T. pe D2,4 64-73 nts	pJBL860
pHP14 + T. pe D3 64-73 nts	pJBL861
pHP14 + T. pe D4 64-73 nts	pJBL862
B. ce + 0 nts (native context)	pJBL866
B. ce I1 U41A	pJBL867
T. pe D2 U44A	pJBL868
